# Spatially Resolved Transcriptomic Analysis of the Germinating Barley Grain

**DOI:** 10.1101/2023.01.24.525109

**Authors:** Marta Peirats-Llobet, Changyu Yi, Lim Chee Liew, Oliver Berkowitz, Reena Narsai, Mathew G. Lewsey, James Whelan

## Abstract

Seeds, which provide a major source of calories for humans, are a unique stage of a flowering plant ‘s lifecycle. During seed germination the embryo reactivates rapidly and goes through major developmental transitions to become a seedling. This requires extensive and complex spatiotemporal coordination of cell and tissue activity. Existing gene expression profiling methods, such as laser capture microdissection followed by RNA-seq and single-cell RNA-seq, suffer from either low throughput or the loss of spatial information about the cells analysed. Spatial transcriptomics methods couple high throughput analysis of gene expression simultaneously with the ability to record the spatial location of each individual region analysed. We developed a spatial transcriptomics workflow for germinating barley grain to better understand the spatiotemporal control of gene expression within individual seed cell types. More than 14,000 genes were differentially regulated across 0, 1, 3, 6 and 24 hours after imbibition. This approach enabled us to observe that many functional categories displayed specific spatial expression patterns that could be resolved at a sub-tissue level. Individual aquaporin gene family members, important for water and ion transport, had specific spatial expression patterns over time, as well as genes related to cell wall modification, membrane transport and transcription factors. Using spatial autocorrelation algorithms, we were able to identify auxin transport genes that had increasingly focused expression within subdomains of the embryo over germination time, suggestive of a role in establishment of the embryo axis. Together, our data provides an unprecedented spatially resolved cellular map for barley grain germination and specific genes to target for functional genomics to define cellular restricted processes in tissues during germination. The data can be viewed at https://spatial.latrobe.edu.au/.
