## Supplementary material for "Spatially Resolved Transcriptomic Analysis of the Germinating Barley Grain": Supp Table 1

### Sheet: all_metrics_summary
Supplementary Table 1. Sequencing data quality metrics. Raw sequencing data were processed using Space Ranger (v1.3.1) to count read numbers. The data quality metrics were derived from outputs of Space Ranger.
Number of Spots Under Tissue: Number of spots covered by tissue.
Fraction Spots Under Tissue: The number of spots covered by tissue divided by the total number of sopt in a section.
Number of Reads: Total number of read pairs that were assigned to this library in demultiplexing.
Mean Reads Under Tissue per Spot: The number of reads under tissue divided by the number of barcodes associated with a spot under tissue.
Mean Reads Outside Tissue per Spot: The number of reads outside tissue divided by the number of barcodes associated with a spot outside tissue.
Median Genes per Spot: The median number of genes detected per spot under tissue-associated barcode. Detection is defined as the presence of at least 1 UMI count.
Median UMI Counts per Spot: The median number of UMI counts per tissue covered spot.
Reads Mapped Confidently to Genome (%): Fraction of reads that mapped uniquely to the genome. If a gene mapped to exonic loci from a single gene and also to non-exonic loci, it is considered uniquely mapped to one of the exonic loci.
Reads Mapped Confidently to Transcriptome (%): Fraction of reads that mapped to a unique gene in the transcriptome. The read must be consistent with annotated splice junctions. These reads are considered for UMI counting.
Fraction Reads in Spots Under Tissue: The fraction of valid-barcode, confidently-mapped-to-transcriptome reads with tissue-associated barcodes.
Total Genes Detected: The number of genes with at least one UMI count in any tissue covered spot.
Time point	Section	Number of Spots Under Tissue	Fraction Spots Under Tissue	Number of Reads	Mean Reads Under Tissue per Spot	Mean Reads Outside Tissue per Spot	Median Genes per Spot	Median UMI Counts per Spot	Reads Mapped Confidently to Genome (%)	Reads Mapped Confidently to Transcriptome (%)	Fraction Reads in Spots Under Tissue	Total Genes Detected
0h	A	1171	0.2342	108853861	28340.8	19761.5	139	186	0.227654	0.169637	0.509251	17872
0h	B	1261	0.2522	106292857	30518.7	18135.5	206	300	0.299444	0.227243	0.503595	18053
0h	C	1299	0.2598	97449632	21903.5	18642.8	222	311	0.211639	0.155687	0.454904	17822
0h	D	1309	0.2618	121824459	35743.3	20329.6	268	393	0.24181	0.182054	0.58742	18650
1h	A	1791	0.3582	132538814	23270.2	28314.7	83	113	0.177653	0.133014	0.617984	18269
1h	B	1620	0.324	140045083	19460.6	32106.2	69.5	93	0.186692	0.140097	0.3937	16893
1h	C	1819	0.3638	114886743	25102.3	21762.3	73	102	0.354233	0.285733	0.592939	17945
1h	D	1724	0.3448	98951772	25716.9	16671.5	127	183.5	0.506221	0.407476	0.501692	17884
3h	A	1765	0.353	154891977	40120.3	25990.6	96	146	0.18192	0.135407	0.626821	18696
3h	B	1655	0.331	110766929	30755	17897.6	150	241	0.186661	0.137196	0.63674	18622
3h	C	1717	0.3434	120138116	37485.8	16989	75	109	0.189499	0.142695	0.719593	18371
3h	D	1652	0.3304	116429336	30262.6	19843.3	59	80	0.184506	0.137322	0.585661	17504
6h	A	1257	0.2514	105703302	37235.2	15735.7	57	69	0.224595	0.172358	0.668225	18485
6h	B	1314	0.2628	136647359	44734.2	21125	89	121.5	0.231261	0.179797	0.651327	17969
6h	C	1402	0.2804	116889268	40675.1	16637.8	89	117	0.203766	0.155227	0.707333	18288
6h	D	1313	0.2626	110611650	41691.7	15153.4	71	91	0.251912	0.192686	0.76586	17684
24h	A	1805	0.361	100706665	28308.8	15527.1	388	572	0.641465	0.565134	0.518016	20437
24h	B	1696	0.3392	101764545	31147.4	14811.9	1092	1689	0.658404	0.582343	0.537747	20852
24h	C	1858	0.3716	116334648	34083.4	16870.7	269.5	341	0.598969	0.530627	0.510296	20304
24h	D	1701	0.3402	129454664	47909.7	14537.8	281	395	0.572812	0.506849	0.615015	20417
