## Supplementary material for "Spatially Resolved Transcriptomic Analysis of the Germinating Barley Grain": Supp Table 3

### Sheet: 0h TOP10 genes per cluster
Supplementary Table 3. TOP 10 marker genes per cluster and per time point during barley germination.
HORVU ID	CLUSTER	CLUSTER ID
HORVU1Hr1G079250	0	col-1
HORVU6Hr1G000680	0	col-1
HORVU2Hr1G104130	0	col-1
HORVU6Hr1G092970	0	col-1
HORVU5Hr1G010880	0	col-1
HORVU5Hr1G072160	0	col-1
HORVU3Hr1G091680	0	col-1
HORVU1Hr1G079280	0	col-1
HORVU2Hr1G071890	0	col-1
HORVU5Hr1G092120	0	col-1
HORVU7Hr1G030690	1	emb-1
HORVU4Hr1G033200	1	emb-1
HORVU2Hr1G067370	1	emb-1
HORVU1Hr1G059900	1	emb-1
HORVU5Hr1G072420	1	emb-1
HORVU2Hr1G002440	1	emb-1
HORVU1Hr1G024710	1	emb-1
HORVU4Hr1G055230	1	emb-1
HORVU5Hr1G002130	1	emb-1
HORVU3Hr1G004140	1	emb-1
HORVU4Hr1G071730	2	scu-1
HORVU5Hr1G080860	2	scu-1
HORVU3Hr1G115990	2	scu-1
HORVU1Hr1G086580	2	scu-1
HORVU5Hr1G005910	2	scu-1
HORVU5Hr1G105840	2	scu-1
HORVU1Hr1G005110	2	scu-1
HORVU3Hr1G025670	2	scu-1
HORVU7Hr1G026940	2	scu-1
HORVU2Hr1G073680	2	scu-1
HORVU5Hr1G112130	3	ale-1
HORVU1Hr1G054240	3	ale-1
HORVU2Hr1G084130	3	ale-1
HORVU7Hr1G118340	3	ale-1
HORVU1Hr1G069310	3	ale-1
HORVU3Hr1G071370	3	ale-1
HORVU7Hr1G098510	3	ale-1
HORVU7Hr1G030160	3	ale-1
HORVU4Hr1G056050	3	ale-1
HORVU3Hr1G106850	3	ale-1
HORVU1Hr1G000990	4	ale-2
HORVU1Hr1G012090	4	ale-2
HORVU1Hr1G000540	4	ale-2
HORVU1Hr1G000640	4	ale-2
HORVU6Hr1G001150	4	ale-2
HORVU1Hr1G012170	4	ale-2
HORVU4Hr1G082390	4	ale-2
HORVU1Hr1G001120	4	ale-2
HORVU1Hr1G001140	4	ale-2
HORVU7Hr1G035020	4	ale-2
HORVU3Hr1G115990	5	end-1
HORVU1Hr1G086580	5	end-1
HORVU1Hr1G059900	5	end-1
HORVU7Hr1G077860	5	end-1
HORVU1Hr1G005110	5	end-1
HORVU1Hr1G059870	5	end-1
HORVU4Hr1G081390	5	end-1
HORVU1Hr1G052180	5	end-1
HORVU2Hr1G045250	5	end-1
HORVU0Hr1G027130	5	end-1

### Sheet: 1h TOP10 genes per cluster
HORVU ID	CLUSTER	CLUSTER ID
HORVU4Hr1G087780	0	col-1
HORVU1Hr1G079280	0	col-1
HORVU2Hr1G121440	0	col-1
HORVU2Hr1G104130	0	col-1
HORVU2Hr1G104120	0	col-1
HORVU6Hr1G092970	0	col-1
HORVU5Hr1G010880	0	col-1
HORVU6Hr1G018620	0	col-1
HORVU2Hr1G002500	0	col-1
HORVU6Hr1G075270	0	col-1
HORVU7Hr1G030690	1	emb-1
HORVU3Hr1G004140	1	emb-1
HORVU4Hr1G033200	1	emb-1
HORVU5Hr1G002130	1	emb-1
HORVU4Hr1G075710	1	emb-1
HORVU4Hr1G081390	1	emb-1
HORVU5Hr1G072420	1	emb-1
HORVU2Hr1G067370	1	emb-1
HORVU1Hr1G059900	1	emb-1
HORVU4Hr1G003060	1	emb-1
HORVU3Hr1G081170	2	emb-2
HORVU4Hr1G022780	2	emb-2
HORVU1Hr1G059870	2	emb-2
HORVU2Hr1G031450	2	emb-2
HORVU4Hr1G055230	2	emb-2
HORVU7Hr1G104220	2	emb-2
HORVU5Hr1G106580	2	emb-2
HORVU4Hr1G003060	2	emb-2
HORVU5Hr1G021730	2	emb-2
HORVU1Hr1G021720	2	emb-2
HORVU1Hr1G086580	3	scu-1
HORVU5Hr1G016020	3	scu-1
HORVU1Hr1G059900	3	scu-1
HORVU1Hr1G005110	3	scu-1
HORVU5Hr1G080860	3	scu-1
HORVU4Hr1G081390	3	scu-1
HORVU4Hr1G033200	3	scu-1
HORVU7Hr1G003170	3	scu-1
HORVU6Hr1G070780	3	scu-1
HORVU4Hr1G003060	3	scu-1
HORVU4Hr1G002650	4	ale-1
HORVU3Hr1G113120	4	ale-1
HORVU5Hr1G046550	4	ale-1
HORVU5Hr1G067760	4	ale-1
HORVU2Hr1G018430	4	ale-1
HORVU5Hr1G073710	4	ale-1
HORVU4Hr1G002800	4	ale-1
HORVU3Hr1G071370	4	ale-1
HORVU2Hr1G111640	4	ale-1
HORVU5Hr1G005290	4	ale-1

### Sheet: 3h TOP10 genes per cluster
HORVU ID	CLUSTER	CLUSTER ID
HORVU2Hr1G027480	0	col-1
HORVU4Hr1G065800	0	col-1
HORVU4Hr1G087780	0	col-1
HORVU2Hr1G085270	0	col-1
HORVU2Hr1G121440	0	col-1
HORVU6Hr1G035370	0	col-1
HORVU3Hr1G020780	0	col-1
HORVU0Hr1G012940	0	col-1
HORVU5Hr1G010880	0	col-1
HORVU1Hr1G063390	0	col-1
HORVU7Hr1G030690	1	emb-1
HORVU2Hr1G026880	1	emb-1
HORVU7Hr1G001190	1	emb-1
HORVU4Hr1G005690	1	emb-1
HORVU2Hr1G010870	1	emb-1
HORVU2Hr1G100970	1	emb-1
HORVU2Hr1G019660	1	emb-1
HORVU7Hr1G054670	1	emb-1
HORVU3Hr1G099550	1	emb-1
HORVU6Hr1G012320	1	emb-1
HORVU4Hr1G075710	2	emb-2
HORVU3Hr1G081170	2	emb-2
HORVU6Hr1G052600	2	emb-2
HORVU5Hr1G072420	2	emb-2
HORVU4Hr1G033200	2	emb-2
HORVU4Hr1G055230	2	emb-2
HORVU7Hr1G002060	2	emb-2
HORVU3Hr1G015190	2	emb-2
HORVU2Hr1G067370	2	emb-2
HORVU5Hr1G021730	2	emb-2
HORVU1Hr1G005110	3	scu-1
HORVU1Hr1G086580	3	scu-1
HORVU3Hr1G115990	3	scu-1
HORVU5Hr1G105840	3	scu-1
HORVU6Hr1G025830	3	scu-1
HORVU6Hr1G070420	3	scu-1
HORVU7Hr1G077860	3	scu-1
HORVU5Hr1G005910	3	scu-1
HORVU5Hr1G080860	3	scu-1
HORVU1Hr1G018140	3	scu-1
HORVU5Hr1G046550	4	ale-1
HORVU4Hr1G002800	4	ale-1
HORVU3Hr1G113120	4	ale-1
HORVU4Hr1G002650	4	ale-1
HORVU5Hr1G083330	4	ale-1
HORVU5Hr1G067760	4	ale-1
HORVU2Hr1G111640	4	ale-1
HORVU5Hr1G073710	4	ale-1
HORVU2Hr1G018430	4	ale-1
HORVU5Hr1G005180	4	ale-1

### Sheet: 6h TOP10 genes per cluster
HORVU ID	CLUSTER	CLUSTER ID
HORVU1Hr1G054200	0	col-1
HORVU3Hr1G093140	0	col-1
HORVU7Hr1G053930	0	col-1
HORVU4Hr1G005920	0	col-1
HORVU2Hr1G113460	0	col-1
HORVU1Hr1G012140	0	col-1
HORVU4Hr1G086150	0	col-1
HORVU4Hr1G087780	0	col-1
HORVU6Hr1G054520	0	col-1
HORVU5Hr1G119480	0	col-1
HORVU4Hr1G055230	1	emb-1
HORVU3Hr1G015190	1	emb-1
HORVU4Hr1G001220	1	emb-1
HORVU1Hr1G021720	1	emb-1
HORVU7Hr1G104220	1	emb-1
HORVU4Hr1G033200	1	emb-1
HORVU6Hr1G052600	1	emb-1
HORVU7Hr1G027760	1	emb-1
HORVU2Hr1G067370	1	emb-1
HORVU5Hr1G113180	1	emb-1
HORVU3Hr1G115990	2	scu-1
HORVU1Hr1G005110	2	scu-1
HORVU2Hr1G108600	2	scu-1
HORVU5Hr1G105840	2	scu-1
HORVU5Hr1G080860	2	scu-1
HORVU7Hr1G077860	2	scu-1
HORVU6Hr1G025830	2	scu-1
HORVU6Hr1G070450	2	scu-1
HORVU1Hr1G052180	2	scu-1
HORVU2Hr1G116740	2	scu-1
HORVU3Hr1G113120	3	ale-1
HORVU4Hr1G002650	3	ale-1
HORVU5Hr1G094680	3	ale-1
HORVU4Hr1G005800	3	ale-1
HORVU4Hr1G070970	3	ale-1
HORVU5Hr1G005180	3	ale-1
HORVU4Hr1G002800	3	ale-1
HORVU1Hr1G044000	3	ale-1
HORVU1Hr1G070310	3	ale-1
HORVU5Hr1G083330	3	ale-1
HORVU1Hr1G012090	4	ale-2
HORVU1Hr1G005460	4	ale-2
HORVU1Hr1G000990	4	ale-2
HORVU5Hr1G112610	4	ale-2
HORVU1Hr1G012170	4	ale-2
HORVU1Hr1G000680	4	ale-2
HORVU1Hr1G001120	4	ale-2
HORVU5Hr1G112580	4	ale-2
HORVU1Hr1G001140	4	ale-2
HORVU6Hr1G001150	4	ale-2

### Sheet: 24h TOP10 genes per cluster
HORVU ID	CLUSTER	CLUSTER ID
HORVU6Hr1G000810	0	col-1
HORVU6Hr1G000960	0	col-1
HORVU6Hr1G000680	0	col-1
HORVU4Hr1G087800	0	col-1
HORVU0Hr1G000780	0	col-1
HORVU1Hr1G011930	0	col-1
HORVU5Hr1G093700	0	col-1
HORVU1Hr1G003370	0	col-1
HORVU4Hr1G079800	0	col-1
HORVU1Hr1G054200	0	col-1
HORVU4Hr1G022780	1	emb-1
HORVU3Hr1G081170	1	emb-1
HORVU3Hr1G034310	1	emb-1
HORVU2Hr1G088030	1	emb-1
HORVU3Hr1G026690	1	emb-1
HORVU1Hr1G063700	1	emb-1
HORVU5Hr1G109880	1	emb-1
HORVU7Hr1G027430	1	emb-1
HORVU0Hr1G017330	1	emb-1
HORVU7Hr1G078760	1	emb-1
HORVU7Hr1G106960	2	emb-2
HORVU4Hr1G081210	2	emb-2
HORVU5Hr1G065330	2	emb-2
HORVU3Hr1G036860	2	emb-2
HORVU0Hr1G020360	2	emb-2
HORVU4Hr1G009060	2	emb-2
HORVU2Hr1G080890	2	emb-2
HORVU7Hr1G120340	2	emb-2
HORVU3Hr1G059290	2	emb-2
HORVU2Hr1G103880	2	emb-2
HORVU1Hr1G003340	3	emb-3
HORVU6Hr1G000520	3	emb-3
HORVU7Hr1G001190	3	emb-3
HORVU3Hr1G073780	3	emb-3
HORVU7Hr1G118240	3	emb-3
HORVU3Hr1G072910	3	emb-3
HORVU2Hr1G021700	3	emb-3
HORVU4Hr1G067020	3	emb-3
HORVU7Hr1G110470	3	emb-3
HORVU1Hr1G002760	3	emb-3
HORVU0Hr1G016410	4	scu-1
HORVU3Hr1G096830	4	scu-1
HORVU3Hr1G115990	4	scu-1
HORVU6Hr1G055960	4	scu-1
HORVU2Hr1G065120	4	scu-1
HORVU3Hr1G070690	4	scu-1
HORVU7Hr1G048710	4	scu-1
HORVU3Hr1G026920	4	scu-1
HORVU5Hr1G080860	4	scu-1
HORVU2Hr1G073830	4	scu-1
HORVU5Hr1G073710	5	ale-1
HORVU5Hr1G005290	5	ale-1
HORVU4Hr1G016810	5	ale-1
HORVU1Hr1G087140	5	ale-1
HORVU3Hr1G071370	5	ale-1
HORVU5Hr1G051970	5	ale-1
HORVU2Hr1G033090	5	ale-1
HORVU6Hr1G025830	5	ale-1
HORVU3Hr1G030970	5	ale-1
HORVU3Hr1G106850	5	ale-1
