## Supplementary material for "Spatially Resolved Transcriptomic Analysis of the Germinating Barley Grain": Supp Table 7

### Sheet: Sheet1
Supplementary Table 7. Hydrolytic enzymes used in tissue removal step.
Cell wall compoment	Hydrolytic Enzyme	Company	Cat no.
Cellulose	Cellulase R-10	Yakult -"ONOZUKA"	YAKL0012
Pectins	Pectate lyase	Megazyme	E-PCLYAN2
Xyloglucans	Xyloglucanase	Megazyme	E-XEGP
Xylans	Endo 1,4 β-xylanase	Megazyme	E-XYNACJ
Mannans	Endo 1,4 β-mannanase	Megazyme	E-BMACJ
Mixed-linkage glucans	Lichenase	Megazyme	E-LICHN
