## Supplementary material for "Spatially Resolved Transcriptomic Analysis of the Germinating Barley Grain": Supp Table 8

### Sheet: Sheet1
Supplementary Table 8. In situ hybridisation sequencing primer list.
Primer name	Gene ID	Gene name	Primer sequnce (5' to 3')
HORVU6Hr1G000960-1F	HORVU6Hr1G000960	Thionin 2.1	ACTGGGTTTAGTTCTGGAGCA
HORVU6Hr1G000960-1R	HORVU6Hr1G000960	Thionin 2.1	GACTGAATGACCGCACCATC
HORVU6Hr1G080790-1F	HORVU6Hr1G080790	alpha-amylase-like	CGACCTTTACCTTGCCGAGA
HORVU6Hr1G080790-1R	HORVU6Hr1G080790	alpha-amylase-like	ACACAAACCTCCAACGACAG
HORVU4Hr1G022780-1F	HORVU4Hr1G022780	Non specific lipid transfer protein	CCGTGTATCGGTTACGCTATG
HORVU4Hr1G022780-1R	HORVU4Hr1G022780	Non specific lipid transfer protein	CAGTAAACTAAACGCGGTGGA
HORVU1Hr1G011930-1F	HORVU1Hr1G011930	O methyltransferase 1	AAATGGATTCTCCCCTGCTT
HORVU1Hr1G011930-1R	HORVU1Hr1G011930	O methyltransferase 1	CTGCAGGCTCCCAGTAGAAG
